# A FUCCI sensor reveals complex cell cycle organization of *Toxoplasma* endodyogeny

**DOI:** 10.1101/2024.09.02.610821

**Authors:** Mrinalini Batra, Clem Marsilia, Danya Awshah, Lauren M. Hawkins, Chengqi Wang, Dale Chaput, Daria A. Naumova, Elena S. Suvorova

## Abstract

In this study, we report the atypical cell cycle organization of the unicellular eukaryotic pathogen *Toxoplasma gondii*. The remarkably flexible cell division of *T. gondii* and other apicomplexan parasites differs considerably from the cell division modes employed by other model eukaryotes. Additionally, there is a lack of recognizable cell cycle regulators, which have contributed to the difficulties in deciphering the order of events in the apicomplexan cell cycle. To aid in studies of the cell cycle organization of the *T. gondii* tachyzoite, we have created the Fluorescent Ubiquitination-based Cell Cycle Indicator (FUCCI) probes, *Toxo*FUCCI^S^ and *Toxo*FUCCI^SC^. We introduced a DNA replication factor TgPCNA1 tagged with NeonGreen that can be used alone or in conjunction with an mCherry-tagged budding indicator TgIMC3 in the auxin-induced degradation (AID) parental strain. The varied localization and dynamic cell cycle oscillation have confirmed TgPCNA1 to be a suitable *T. gondii* FUCCI probe. The *Toxo*FUCCI^S^ analysis showed that tachyzoite DNA replication starts at or near centromeric regions, has a bell-shaped dynamic and a significant degree of the cell cycle asynchrony within the vacuoles. Quantitative live and immunofluorescence microscopy analyses of *Toxo*FUCCI^S^ and its derivatives co-expressing epitope-tagged cell cycle markers have revealed an unusual composite cell cycle phase that incorporates overlapping S, G_2_, mitosis and cytokinesis (budding). We identified five intervals of the composite phase and their approximate duration: S (19%), S/G_2_/C (3%), S/M/C (9%), M/C (18%) and C/G_1_ (<1%). The *Toxo*FUCCI^S^ probe efficiently detected G_2_/M and Spindle Assembly Checkpoints, as well as the SB505124-induced TgMAPK1 dependent block. Altogether, our findings showed an unprecedented complexity of the cell cycle in apicomplexan parasites.
