## Supplemental Tables for "A FUCCI sensor reveals complex cell cycle organization of *Toxoplasma* endodyogeny": Table S1.xlsx

### Sheet: Transgenic strains
Product Name	Gene ID (TGME49_#)	C-terminal epitope	Selection Marker
RH ΔKu80 Δhxgprt OsTIR1
TgPCNA1	247460	2x NeonGreen	DHFR	ToxoFUCCI-S
TgPCNA1	247460	mAID-3xHA	HXGPRT
Product Name	Gene ID (TGME49_#)	C-terminal Epitope	Selection Marker
RH Tati ΔKu80
TgPCNA1	247460	2x NeonGreen	DHFR
RH ΔKu80 Δhxgprt OsTIR1
First Tagged				Second Tagged
Product Name	Gene ID (TGME49_#)	C-terminal epitope	Selection Marker	Product Name	Gene ID (TGME49_#)	C-terminal epitope	Selection Marker
TgPCNA1	247460	2x NeonGreen	DHFR	TgIMC3	216000	3x mCherry	DHFR	ToxoFUCCI-SC
TgCrk4	256070	mAID-3xHA	HXGPRT	TgPCNA1	247460	2x NeonGreen	DHFR
TgPCNA1	247460	2x NeonGreen	DHFR	TgCrk6	254630	mAID-3xHA	HXGPRT
TgPCNA1	247460	2x NeonGreen	DHFR	TgCenP-C	213040	mAID-3xHA	HXGPRT
TgPCNA1	247460	2x NeonGreen	DHFR	TgMAPK1	312570	mAID-3xHA	HXGPRT
RH Tati ΔKu80
First Tagged				Second Tagged
Product Name	Gene ID (TGME49_#)	C-terminal Epitope	Selection Marker	Product Name	Gene ID (TGME49_#)	C-terminal Epitope	Selection Marker
TgPCNA1	247460	2x NeonGreen	DHFR	TgBCC0	294860	10xMyc (SM)	CmR

### Sheet: Primers
Product name	Gene ID (TGME49_#)	Primer name	Sequence (5' - 3')	Comments
Endogenous C-terminal tagging
TgPCNA1	247460	PCNA_LIC-For	TACTTCCAATCCAATTTAATGCA cgaaatccgcggcacgc	to build PCNA1 2X NeonGreen model
TgPCNA1	247460	PCNA_LIC-Rev	TCCTCCACTTCCAATTTTAGC CTCATCCATCATAGAGTCGTCCATGCC	to build PCNA1 2X NeonGreenmodel
TgPCNA1	247460	PCNA_LIC-For	TACTTCCAATCCAATTTAATGCA AGGAAGATTCCGACACTGTCACAT	to build PCNA AID model
TgPCNA1	247460	PCNA_LIC-Rev	TCCTCCACTTCCAATTTTAGC CTCATCCATCATAGAGTCGTCCATGCC	to build PCNA AID model
TgIMC3	216000	IMC3_LIC-For	TACTTCCAATCCAATTTAATGCA agtcgcggtcgtcgatatttc	to build IMC3 3Xmcherry model
TgIMC3	216000	IMC3_LIC-Rev	TCCTCCACTTCCAATTTTAGC CTGCTCGTAGACGACTTCGC	to build IMC3 3Xmcherry model
TgCenP-C	213040	CenP-C_LIC-For	TACTTCCAATCCAATTTAATGCA CTACGAAGAAGGTCAAGACGGAACC	to build CenP-C AID
TgCenP-C	213040	CenP-C_LIC-Rev	TCCTCCACTTCCAATTTTAGC CTGTACTTTCCAGAAAGTAAGATATACGTCGATG	to build CenP-C AID
TgCrk4	256070	Crk4_LIC-For	TACTTCCAATCCAATTTAATGCA CAGCCAAAACTGAAGAGTTTGTTAACTGAC	to build Crk4 AID model
TgCrk4	256070	Crk4_LIC-Rev	TCCTCCACTTCCAATTTTAGC CTGACACGGCGTAGCACGC	to build Crk4 AID model
TgCrk6	254630	Crk6_LIC_For	TACTTCCAATCCAATTTAATGCA GTGGCATTCTGACGAAGTTCCTTAG	to build Crk6 AID model
TgCrk6	254630	Crk6_LIC_Rev	TCCTCCACTTCCAATTTTAGC AAAATTCTTCGGAAGGTTTTGTCGAGC	to build Crk6 AID model
TgMAPK1	312570	MAPK1_LIC_For	TACTTCCAATCCAATTTAATGCA cacctttcgcatgttccgtccttcc	to build MAPK1 AID model
TgMAPK1	312570	MAPK1_LIC_Rev	TCCTCCACTTCCAATTTTAGC CAGCTGCTGCTGGCCATGC	to build MAPK1 AID model
TgBCC0	294860	BCC0_LIC_For	TACTTCCAATCCAATTTAATGCA AGGTGCTCCAGGAACAGAGAG	to build BCC0 10xmyc model
TgBCC0	294860	BCC0_LIC_Rev	TCCTCCACTTCCAATTTTAGC GTAAAACGTCACTTGTCTCCCCAG	to build BCC0 10xmyc model
Confirmation of the tagging at the locus
TgPCNA1	247460	PCNA1_1	GAAGCCCAAGCCTTTTGCGAAT	Nested forward
TgPCNA1	247460	PCNA1_2	CGAAGGAAACCATCGATGCCA	Reverse nested 3' UTR
2x NeonGreen	N/A	NeonGreen Rev	ACCATCGTTGGGGTTACCAGTAC	reverse nested in 2xNeonGreen tag (pLIC)
TgPCNA1	247460	PCNA1_3	TATGGATTCCTCCCACGTCGC	Nested forward
3xHA	N/A	HA Rev	GAACATCGTAAGGATACGCATAATCGG	reverse nested in 3xHA tag (pLIC)
TgCenP-C	213040	CenP-C_1	GAGGAAAAGGTCTCAAGTGACGAGAG	Nested forward
TgCenP-C	213040	CenP-C_2	CTGTGAGACGGAAACTCCACATACTC	Reverse nested 3' UTR
TgCrk6	254630	Crk6_1	GTGATGATTCTGGAGAACATCTTCAAAATC	Nested forward
TgCrk6	254630	Crk6_2	Ctggaacgcaatcagtcgttc	Reverse nested 3' UTR

### Sheet: PCNA1 orthologs
species	Prot ID	sequence
Toxoplasma gondii	A0A125YTT1	MLEAKLQHASVLRRLFESIKDMVSDVNLDCDETGLRLQAMDSSHVALVALKLDDVGFVHFRCDRERSLGLNLASVCKVFKLCSNADSCSIQNEEDSDTVTFVFENEADEKLSSFSLRLMAIDQDALRVPEDETAHDVTVTMSAREFANVVRIMGEFSDSVRVEVDKLGVKFVTQGDLGVGEVLLKPKPFANGDDSGVEIKVNSPVCQTYAVKYLNYFAKAASLSSSVTLSLTDQNPIEVRFDILEPASGGTASGDRAGDESQGDEGRAQGRRQAQQPRSCIGHVKFFLAPKMDDDAIGGEEGGNGESRGMDDSMMDE
Hammondia hammondi	HHA_247460	MLEAKLQHASVLRRLFESIKDMVSDVNLDCDETGLRLQAMDSSHVALVALKLDDVGFVHFRCDRERSLGLNLASVCKVFKLCSNADSCSIQNEEDSDTVTFVFENEADEKLSSFSLRLMAIDQDALRVPEDETAHDVTVTMSAREFANVVRIMGEFSDSVRVEVDKLGVKFVTQGDLGVGEVLLKPKPFASGDDSGVEIKVNSPVCQTYAVKYLNYFAKAASLSSSVTLSLTDQNPIEVRFDILEPASGGTASGDRAGDESQGDEGRAQGRRQAQQPRSCIGHVKFFLAPKMDDDAIGGDEGGNGESRGMDDSMMDE
Neospora caninum	F0VQV5	MLEAKLQHASVLRRLFESIKDMVSDVNLDCDDTGLRLQAMDSSHVALVALKLDDVGFVHFRCDRERSLGLNLASVCKVFKLCSNADSCSIQNEEDSDTVTFVFENEADEKLSSFSLRLMAIDQDALRVPEDETAHDVTVKMSAREFANVVRIMGEFSDSVRVEVDKLGVKFVTQGDLGVGEVLLKPKPFANGDDSGVEIQVNSPVCQTYAVKYLNYFAKAASLSSSVTLSLTDQNPIEVRFDILEPAAGAAASAGGDRAGDESQGDEGRAREGRRQTQQPRSCIGHVKFFLAPKMDDDAIGGEDDGGNGDARGMEDSMMDD
Babesia bovis	A7AVH8	MLELKLNHAVVLRRIFDCMRDIISDGNIDFDATGMSLQALDGNHVALVHLKLHESGFSLYRCDRPRALGINLNSVTKAFKSCSNHDSVLIQSEEEKDYISFIFENNVDDRVMSFSLKLMSIEQDALSIPENTEGYDAEITLGSKELANICKQMNEFSDTLKLDVSINSVSFATQGDLGFGEIVLKNRPPTNESDCGVSVKVRRPIKQSYATKYLLMFAKSCCLSDVVTLGLCQNRPIEVKYDVKDAIGDADSPHAHILGELKFYLAPKVDDAMDTDA
Plasmodium falciparum	P61074	MLEAKLNNASILKKLFECIKDLVNDANVDADESGLKLQALDGNHVSLVSLHLLDSGFSHYRCDRERVLGVNIASLNKVFKLCGANESVVISSKDDEDNLNFVFENNKEDKVTNFSLKLMSIELDSLNIPDCEEGFDAEVELSSKELTNIFRNLSEFSDTVFIEIDSNCIKFTTKGIVGDAEVALKPRDSTSEDDIGVTIKSKKKIKQSFAIKYLNLFSKSNILADVVVLGLSDSRPIEFKYEIKDTSPDSDTLKIGFVKFFLAPKMDDDMDNKD
Besnotia besnoti	A0A2A9MQF5	VFKLCSNADSCSIQNEEDSDTVTFVFENEADERLSSFSLRLMAIDQDALRVPEDETSHDVTVKMSAREFANVVRIMGEFSDSVRVEVDKLGVKFVTQGDLGVGEVLLKPKPFSSGDDNGVEIQVNSPVCQTYAVKYLNYFAKAASLSSSVTLSLTDQNPIEVRFDILEPAAGAVGAVGDRGGEESQGDGEGRAREGRRQPQQLRSRIGHVKFFLAPKMDDDALGGEEGNAGGMEESAMDD
Cystoisospora suis	A0A2C6KL16	MLEAKIQHASVLRRLFESIKDMVSDVNLDCDETGLRLQAMDSSHVALVALKLDDTGFVHFRCDRERSLGLNLTSVCKVFKLCSNADSCSIQNEEDSDTVTFVFENEADEKLSSFSLRLMAIDQDALRVPEDEGSHDVTVKMSAREFSNVIRTLGEFSDSVRIEVDKIGIKFVTQGDLGVGEVFMKPKPFSSSSSGDDSCIEIQVNSPVSQTYAVKYLNYFAKAASLSSTVTLSLTDQNPIEVRFDILEPSSSSSASGSSSSSSGGDEGEEGSSRANDRSSAGGAGRSRGAQNQPRSRMGHVKFFLAPKMDDDALQEEEGGGGQQGGGEDEAMDD
Theileria annulata	Q4UBZ6	MLELKLNNAVVLRRIFDCIRDLITDGNIDFDATGMTLQALDGNHIALVHLKLHESGFVLYRCDRPRALGININSVTKAFKSTTNNDSVLIQSEEDKDLINFVFENNVEDRVSSFSLKLMTIEQDALSIPENTEGFDAEITLSSKEMTNICKQMNEFSDTIKMDISGNSITFSTEGDLGHGEIVLRNRAPSSEGDCGVTIRVKNPIKQSYATKYLLMFTKSGCLSDSVTFGLSQNRPIEVKYEVRDSMEDSRHGHVLGELKFYLAPKIDDDIETE
Cryptosporidium parvum	Q5CW01	MFEARLSNGGILRKVFEAITNLVSDVNLECNESGVTIQAMDNSHVSLVGLYLKDTAFERYRCDKNRTLGLNTQNVVKLLKLCSNDDQVLLRHDDDSESLIFIFETPNGDRVSEFELTLISIDQDSLQIPETSFSSVVTMPSNEFQRLCRDMAQFSDSLSIDVTSKNVRFSTKGSLGSGSIILRPKEGADSEAVALDVSEPCQLVFSLRYLNNFAKATPLSNSVKLSMSENQPLELEYPLEGSGSGHLRFYLARKITEDDEQE
Chromera velia	A0A0G4HYV8	MFEARLEQGHILKKVFDATKDLCTDVNVDCSETGISMQAMDASHVALVSMKMNDKGFNHFRCDKGMSLGLNMTSVSKIFKICNNDDTVTLRAQDEGDSISFQFESAAQERISDFELKLMDIDSEHLGIPDTEYQASITMPSSEFQRICRDMVTFGDTMNIDVSKDGVKFSVTGDIGTGNITLKPKNDAEKPEDNVIVEMSDKIDLAFGLKYLNLFAKATPLSPTVCLQMQADVPLTVEYVLGRAEVGHLRFYLAPKIDEDAEQQAQEGGEGGEAGGAEGGEAEE
Vitrella brassicaformis	A0A0G4F8I2	MFEAVLSNGSTLKKIFEGIKDLCTDVNFDVSSEGIKLQAMDSSHVSLVSLELHTDVFEQFRCDRDSMTLGLNMKSVTQIFKICGNDDSVTMRAEDEGETLEFTFEKGEDRVSTFELKLMDIDSEHLGIPDTEYQCNVKLPCSEYQRICRDMAGFGDNMTIDCQKGGVTFSVDGEVGKGKIFLKHQPNVEEKHKVIVTVKEGVELDFALRYLNNFAKAAPLSDHVQLGLNSDTPLSVRFDIEDKATLGSLKFFLAPKIKEGEDQ
Perkinsus marinus	C5KI10	MFECKLEQAVLFKKVVAAVLDIVKEGNFDLSDEGIRVQTMDTTHVALVQMELKESAFDEFRCDRESCVGINFEALTKLLKLCRDDDSLSLKKEEDCDTLTITSAGEGRAVECDMNLMDIENEQLGVPDCEYSCEIKMKCSQFAKICRDLKDCGGENLRIDCDKNSVKFSMKCDGHVKSSSIKLEHDVEITHCKEAVENLCFSLRYLLLFTNKACALSDDVTLRLSAETPLMIDYCVADSPEKGFVRYFLAPKLDDE
Saccharomyces cerevisiae	P15873	MLEAKFEEASLFKRIIDGFKDCVQLVNFQCKEDGIIAQAVDDSRVLLVSLEIGVEAFQEYRCDHPVTLGMDLTSLSKILRCGNNTDTLTLIADNTPDSIILLFEDTKKDRIAEYSLKLMDIDADFLKIEELQYDSTLSLPSSEFSKIVRDLSQLSDSINIMITKETIKFVADGDIGSGSVIIKPFVDMEHPETSIKLEMDQPVDLTFGAKYLLDIIKGSSLSDRVGIRLSSEAPALFQFDLKSGFLQFFLAPKFNDEE
Schizosaccharomyces pombe	Q03392	MLEARFQQAALLKKLLDAIKELVTDANFDCNDNGISLQAMDSSHVALVSMLIKSDGFEPYRCDRNIALGINLNALSKVLRCAQNEDLVTLKAEDTPEVLNLVFESEKNDRISDYDVKLMDIDQEHLGIPDIEYDATITMPAAEFQRITRDLLTLSDSVTINASKEGVRFSCKGDIGNGSTTLKQHTDLSDQDQSIEISLTQAVTLTFSLKYLAQFTKATPLATRVTLSMSNDVPLLVEYKMESGFLRFYLAPKIGEEDEE
Arabidopsis thaliana	Q9M7Q7	MLELRLVQGSLLKKVLESIKDLVNDANFDCSSTGFSLQAMDSSHVALVSLLLRSEGFEHYRCDRNLSMGMNLGNMSKMLKCAGNDDIITIKADDGGDTVTFMFESPTQDKIADFEMKLMDIDSEHLGIPDAEYHSIVRMPSNEFSRICKDLSSIGDTVVISVTKEGVKFSTAGDIGTANIVLRQNTTVDKPEDAIVIEMKEPVSLSFALRYMNSFTKATPLSDTVTISLSSELPVVVEYKVAEMGYIRYYLAPKIEEEEDTNP
Mus musculus	P17918	MFEARLIQGSILKKVLEALKDLINEACWDVSSGGVNLQSMDSSHVSLVQLTLRSEGFDTYRCDRNLAMGVNLTSMSKILKCAGNEDIITLRAEDNADTLALVFEAPNQEKVSDYEMKLMDLDVEQLGIPEQEYSCVIKMPSGEFARICRDLSHIGDAVVISCAKNGVKFSASGELGNGNIKLSQTSNVDKEEEAVTIEMNEPVHLTFALRYLNFFTKATPLSPTVTLSMSADVPLVVEYKIADMGHLKYYLAPKIEDEEAS
Homo sapiens	P12004	MFEARLVQGSILKKVLEALKDLINEACWDISSSGVNLQSMDSSHVSLVQLTLRSEGFDTYRCDRNLAMGVNLTSMSKILKCAGNEDIITLRAEDNADTLALVFEAPNQEKVSDYEMKLMDLDVEQLGIPEQEYSCVVKMPSGEFARICRDLSHIGDAVVISCAKDGVKFSASGELGNGNIKLSQTSNVDKEEEAVTIEMNEPVQLTFALRYLNFFTKATPLSSTVTLSMSADVPLVVEYKIADMGHLKYYLAPKIEDEEGS
