## Supplemental Tables for "A FUCCI sensor reveals complex cell cycle organization of *Toxoplasma* endodyogeny": Table S3.xlsx

### Sheet: Centrosome count
RH TIR1 TgPCNA1-AID-HA : NO AUXIN
	1 Centrosome	2+Centrosome
COUNT 1	48	52
COUNT 2	50	50
COUNT 3	49	51
AVG	49	51
STDEV	1	1
RH TIR1 TgPCNA1-AID-HA : +4 h AUXIN
	1 Centrosome	2+ Centrosome
COUNT 1	35	65
COUNT 2	34	66
COUNT 3	36	64
AVG	35	65
STDEV	1	1
t-test		6.78691e-05
RH TIR1 TgPCNA1-AID-HA : +7 h AUXIN
	1 Centrosome	2+ Centrosome
COUNT 1	28	72
COUNT 2	29	71
COUNT 3	31	69
AVG	29.3333	70.6667
STDEV	1.52753	1.52753
t-test		4.85815e-05

### Sheet: DNA content
RH TIR1 TgPCNA1-AID-HA : DNA content %
	G1				S-phase
IAA treatment	0h	4h	7h		0h	4h	7h
1	64.7	50.3	51.4		17.2	26.2	29.2
2	63.8	60.4	58.6		16.4	19.3	20.6
3	55.6	53.3	47.1		16.8	24.4	17.3
AVG	61.3667	54.6667	52.3667		16.8	23.3	22.3667
SD	5.01431	5.18684	5.81062		0.4	3.57911	6.14356
t-test			0.112079			0.0353177
