## Supplemental Tables for "A FUCCI sensor reveals complex cell cycle organization of *Toxoplasma* endodyogeny": Table S4.xlsx

### Sheet: replication rates
Replication Rate :24 hours @ 37
RH TIR1
Vacoule Size	COUNT1	COUNT2	COUNT3	COUNT 1 TOTAL # OF PARASITES	COUNT 2 TOTAL # OF PARASITES	COUNT 3 TOTAL # OF PARASITES	Avg # of parasites per vacuole
2	5	7	10	10	14	20
4	15	13	12	60	52	48
8	59	50	56	472	400	448
16	26	30	27	416	480	432
Sum of Parasites				958	946	948
# Vacuoles	105	100	105
AVG				9.12381	9.46	9.02857	9.20413
SD							0.226651
ToxoFUCCI-S
Vacoule Size	COUNT1	COUNT2	COUNT3	COUNT 1 TOTAL # OF PARASITES	COUNT 2 TOTAL # OF PARASITES	COUNT 3 TOTAL # OF PARASITES	Avg # of parasites per vacuole
2	5	5	7	10	10	14
4	17	6	9	68	24	36
8	60	59	54	480	472	432
16	28	30	30	448	480	480
Sum of Parasites				1006	986	962
# Vacuoles	110	100	100
AVG				9.14545	9.86	9.62	9.54182
SD							0.363632
t-test								0.243977
RH TIR1 TgPCNA1-AID-HA
Vacoule Size	COUNT1	COUNT2	COUNT3	COUNT 1 TOTAL # OF PARASITES	COUNT 2 TOTAL # OF PARASITES	COUNT 3 TOTAL # OF PARASITES	Avg # of parasites per vacuole
2	9	13	9	18	26	18
4	22	17	16	88	68	64
8	36	42	39	288	336	312
16	33	29	36	528	464	576
Sum of Parasites				922	894	970
# Vacuoles	100	101	100
AVG				9.22	8.85149	9.7	9.25716
SD							0.425476
t-test								0.858161
t-test								0.428117

### Sheet:  G1 phase
ToxoFUCCI-S
diffuse PCNA1-NG staining, central nucleus
	G1	not G1	%G1	%not G1
COUNT 1	245	255	49	51
COUNT 2	253	247	50	50
COUNT 3	254	246	51	49
AVG			50	50
STDEV			1	1
ToxoFUCCI-S: co-stained centrin
counting centrosomes in the parasites with 1st replication aggregate
	1 centrosome	2 centrosome
COUNT 1	50	0
COUNT 2	50	0
COUNT 3	50	0
AVG	25	0
STDEV	25	0
RH TIR1
counting centrosomes in parasites across population
	1 centrosome	2 centrosome	1 centrosome%	2 centrosome%
COUNT 1	262	249	51	49
COUNT 2	259	246	51	49
COUNT 3	247	260	49	51
AVG			50.3333	49.6667
STDEV			1.1547	1.1547

### Sheet: centrosome duplication
ToxoFUCCI-S
counting centrosomes in DNA replicating parasites (a-Centrin)
	1cn	2cn		1cn	2cn
COUNT 1	23	181		0.11	0.89
COUNT 2	21	179		0.105	0.895
COUNT 3	16	184		0.08	0.92
AVG				0.0983333	0.901667
STDEV				0.0160728	0.0160728

### Sheet: S phase
ToxoFUCCI-S										RH TIR1 TgPCNA1-AID-HA
Duration of S-phase (DNA Replicating vs Non replicating parasites)										Duration of S-phase (Replicating vs Non replicating parasites)
	Replicating	Non-Replicating		Replicating %	Non-Replicating%						Replicating	Non-Replicating		Replicating %	Non-Replicating%
COUNT 1	152	353		30	70					COUNT 1	143	357		29.6	71.4
COUNT 2	164	336		33	67					COUNT 2	113	387		23	77
COUNT 3	149	361		29	71					COUNT 3	139	361		28	72
AVG				30.6667	69.3333					AVG				26.8667	73.4667
STDEV				2.08167	2.08167					STDEV				3.44287	3.07463

### Sheet: S-C
ToxoFUCCI-S + TgBCC0-SM
counting DNA replicating parasites expressiing BCC0
	BCC0+	BCC0-		BCC0+	BCC0-
COUNT 1	114	197		0.37	0.63
COUNT 2	120	185		0.4	0.6
COUNT 3	122	178		0.406	0.594
AVG				0.392	0.608
STDEV				0.0192873	0.0192873

### Sheet: Prophase-Metaphase
RH TIR1 : stained with a-MORN1
Counting Prophase + metaphase (1 centrocone+2dBCs) positive across population
	+	-		+	-
COUNT 1	68	439		13	87
COUNT 2	66	436		13	87
COUNT 3	53	461		10.3	89.7
AVG				12.1	87.9
STDEV				1.55885	1.55885
RH TIR1 : stained with a-MORN1
Counting only DNAreplicating parasites in Prophase + (I cenrocone+2dBCs)
	+	-		+	-
COUNT 1	34	68		33	67
COUNT 2	30	70		30	70
COUNT 3	31	69		31	69
AVG				31.3333	68.6667
STDEV				1.52753	1.52753

### Sheet: Anaphase
ToxoFUCCI-S
Counting parasites from anaphase (2 centrocones with attached dBC) to budding : co-stained with MORN
	Negative	positive		Negative	positive: Anaphase +
COUNT 1	432	71		0.86	0.14
COUNT 2	445	55		0.89	0.11
COUNT 3	439	61		0.88	0.12
AVG				0.88	0.12
STDEV				0.0152753	0.0152753

### Sheet: centromere separation
ToxoFUCCI-S + TgCenP-C-AID-HA
Counting Cenp_c positive dots in DNA replicating parasites
	1	2	1	2
COUNT 1	99	1	0.99	0.01
COUNT 2	100	0	1	0
COUNT 3	100	0	1	0
AVG			0.996667	0.00333333
STDEV			0.0057735	0.0057735

### Sheet: Telophase
RH TIR1 : stained with a-IMC1 + DAPI
Counting nuclei in parasites across population
	1 nuclei	2 nuclei		1 nuclei	2 nuclei
COUNT 1	298	13		0.96	0.04
COUNT 2	285	15		0.95	0.05
COUNT 3	297	10		0.97	0.03
AVG				0.96	0.04
STDEV				0.0100167	0.01
