## Supplemental Tables for "A FUCCI sensor reveals complex cell cycle organization of *Toxoplasma* endodyogeny": Table S5.xlsx

### Sheet: 1st replication focus
Emergence of 1st replication aggregate in parasites in a vauole of 4
MOVIE 1
Duration	image interval	Notes			Total Time
1 hr	5 mins	3 parasites have 1st aggregate			10 mins
MOVIE 2
Duration	image interval	Notes			Total Time
1 hr	5 mins	1 parasite has 1st aggregate. 2nd parasite starts replication after 5 mins. 3rd parasite starts replicating in 10 mins. Last parasite begins after 40 mins.			40-45 mins
MOVIE 3
Duration	image interval	Notes			Total Time
1 hr	5 mins	1 parasite has the 1st aggregate. 2nd parasite starts replication after 10 mins. 3rd parasite starts replicating in 15 mins.Last parasite never began replication.

### Sheet: S-phase duration
MOVIE 1
Duration	interval	Experiment	Notes			Vacuole size	Total Time
2 hours	4 x 30 min with 10 mins interval	Experiment 1-1	1-1 (30 mins): replicating. 1-2 (1 hr): replicating . 1-3 (1h 30 m): At 1h 20 mins, appearance of conoid accumulation. 1-4 (2h): finished replication			2	2h ± 30mins
		Experiment 1-2
		Experiment 1-3
		Experiment 1-4
MOVIE 2
Duration	interval	Experiment	Notes			Vacuole size	Total Time
2h	2 x 60 min with 15 min interval	Experiment 1-1 Experiment 1-2	1-1 (2h): Both parasites starts replication after 10 mins of the recording start. 1-2 ( 45 mins): replication stops at around 2:30 or 2:40 mins.			2	2h 30mins ± 10 mins
MOVIE 2
Duration	interval	Experiment	Notes			Vacuole size	Total Time
2.5 hours	5 x 30 min with 10 mins interval	Experiment 2-1	2-1 (30 mins): Both parasites have 1st replication focus. 2-2 (1h): replicating. 2-3 (1 30m): replicating and appearance of the conoid accumulation. 2-4 (2h): replicating. 2-5 (2h30m): ends replication.			2	2h 30mins ± 10 mins
		Experiment 2-2
		Experiment 2-3
		Experiment 2-4
		Experiment 2-5
