## Supplemental Tables for "A FUCCI sensor reveals complex cell cycle organization of *Toxoplasma* endodyogeny": Table S6.xlsx

### Sheet: S-phase
ToxoFUCCI-S
DNA replicating parasites
	VACUOLE OF 2
	SYNC	ASYNC
COUNT 1	93	7
COUNT 2	93	7
COUNT 3	93	7
AVG	93	7
STDEV	0	0
	VACUOLE OF 4
	SYNC	ASYNC
COUNT 1	74	26
COUNT 2	81	19
COUNT 3	84	16
AVG	79.6667	20.3333
STDEV	5.1316	5.1316
T-test			0.0459952
	VACUOLE OF 8
	SYNC	ASYNC
COUNT 1	71	29
COUNT 2	74	26
COUNT 3	64	36
AVG	69.6667	30.3333
STDEV	5.1316	5.1316
T-test			0.0157427

### Sheet: across cell cycle
ToxoFUCCI-S
	VACUOLE OF 2
	SYNC	ASYNC
COUNT 1	90	10
COUNT 2	92	8
COUNT 3	94	6
AVG	92	8
STDEV	2	2
T-test			8.54827e-07
	VACUOLE OF 4
	SYN	ASYNC
COUNT 1	78	22
COUNT 2	82	18
COUNT 3	83	17
AVG	81	19
STDEV	2.64575	2.64575
T-test			0.00565121
	VACUOLE OF 8
	SYNC	ASYNC
COUNT 1	80	20
COUNT 2	78	22
COUNT 3	81	19
AVG	80	20
STDEV	1.52753	1.52753
T-test			0.00141196
	VACUOLE OF 16
	SYN	ASYNC
COUNT 1	94	6
COUNT 2	91	9
COUNT 3	91	9
COUNT 4	88	12
COUNT 5	86	14
COUNT 6	90	10
AVG	90	10
STDEV	2.75681	2.75681
T-test			0.264388
	VACUOLE OF 32
	SYN	ASYNC
COUNT 1	83	17
COUNT 2	82	18
COUNT 3	85	15
AVG	83.3333	16.6667
STDEV	1.52753	1.52753
T-test			0.00489569

### Sheet: across population
RH TIR1
Vacuole Size	COUNT1	COUNT2	COUNT3		%count 1	%count 2	%count 3		Average # parasites per vacuole	SD
1	10	8	8		3	2	2.5		2.5	0.5
2	54	52	49		16	16	15		15.6667	0.57735
3	11	11	4		3	3	1		2.33333	1.1547
4	152	153	161		44	47	51		47.3333	3.51188
5	1	0	2		0	0	1		0.333333	0.57735
6	4	3	8		1	1	2.5		1.5	0.866025
7	2	5	5		1	2	2		1.66667	0.57735
8	105	92	80		30	28	25		27.6667	2.51661
9	4	0	0		1	0	0		0.333333	0.57735
10	3	2	0		1	1	0		0.666667	0.57735
ToxoFUCCI-S
Vacuole Size	COUNT1	COUNT2	COUNT3		%count 1	%count 2	%count 3		Average # parasites per vacuole	SD
1	12	13	14		4	4	5		4.33333	0.57735
2	58	49	64		18	16	21		18.3333	2.51661
3	11	6	4		3	2	1		2	1
4	156	150	139		49	50	46		48.3333	2.08167
5	2	1	0		1	0	0		0.333333	0.57735
6	5	6	6		2	2	2		2	0
7	4	5	2		1	2	1		1.33333	0.57735
8	69	71	71		22	24	24		23.3333	1.1547
9	0	0	0		0	0	0		0	0
10	0	0	0		0	0	0		0	0
