## Supplemental Tables for "A FUCCI sensor reveals complex cell cycle organization of *Toxoplasma* endodyogeny": Table S7.xlsx

### Sheet: TgCrk4
ToxoFUCCI_S + TgCrk4-AID-HA: DNA Replicating vs Non replicating
	0H: vacuoles
Vacoules	Rep	Non-Rep
COUNT 1	28	72
COUNT 2	32.5	67.5
COUNT 3	31	69
AVG	30.5	69.5
STDEV	2.29129	2.29129
	4H +auxin
	Rep	Non-Rep
COUNT 1	40	60
COUNT 2	36	64
COUNT 3	35	65
AVG	37	63
STDEV	2.64575	2.64575
T-test			0.033331
	7h +auxin
	Rep	Non-Rep
COUNT 1	47	53
COUNT 2	40	60
COUNT 3	44	56
AVG	43.6667	56.3333
STDEV	3.51188	3.51188
T-test			0.00846325
ToxoFUCCI-S + TgCrk4-AID-HA: Budding vs Non budding
0H
vacuoles	bud %	no bud %
COUNT 1	30	70
COUNT 2	20	80
COUNT 3	23	77
AVG	24.3333	75.6667
STDEV	5.1316	5.1316
4H +auxin
vacuoles	bud %	no bud %
COUNT 1	14	86
COUNT 2	11	89
COUNT 3	9	91
AVG	11.3333	88.6667
STDEV	2.51661	2.51661
t-test			0.0169656

### Sheet: TgCrk6
ToxoFUCCI-S + TgCrk6-AID-HA: DNA Replicating vs Non replicating
0H
Vacoules	Rep	Non-Rep
COUNT 1	27	73
COUNT 2	22	78
COUNT 3	30	70
AVG	26.3333	73.6667
STDEV	4.04145	4.04145
4H +auxin
	Rep	Non-Rep
COUNT 1	26	74
COUNT 2	27	73
COUNT 3	24	76
AVG	25.6667	74.3333
STDEV	1.52753	1.52753
T-test			0.809315
7h +auxin
	Rep	Non-Rep
COUNT 1	4	96
COUNT 2	5	95
COUNT 3	6	94
AVG	5	95
STDEV	1	1
T-test			0.00861112
ToxoFUCCI-S + TgCrk6-AID-HA: Budding vs Non budding
0H
vacuoles	bud %	no bud %
COUNT 1	18	82
COUNT 2	25	75
COUNT 3	22	78
AVG	21.6667	78.3333
STDEV	3.51188	3.51188
4H +auxin
vacuoles	bud %	no bud %
COUNT 1	49	51
COUNT 2	45	55
COUNT 3	41	59
AVG	45	55
STDEV	4	4
t-test			0.00161425
