## Supplemental Tables for "A FUCCI sensor reveals complex cell cycle organization of *Toxoplasma* endodyogeny": Table S8.xlsx

### Sheet: DNA replication
ToxoFUCCI-S: SB505124 0h
individual parasites, replicating vs non replicating
	Replicating	Non-replicating		Replicating %	Non-replicating %
COUNT 1	149	352		30	70
COUNT 2	154	346		31	69
COUNT 3	161	345		32	68
AVG				31	69
STDEV				1	1
ToxoFUCCI-S: SB505124 4h
individual parasites, replicating vs non replicating
	Replicating	Non-replicating		Replicating %	Non-replicating %
COUNT 1	154	348		31	69
COUNT 2	150	352		30	70
COUNT 3	156	350		31	69
AVG				30.6667	69.3333
STDEV				0.57735	0.57735
T-test						0.64945
ToxoFUCCI-S: SB505124 7h
individual parasites, replicating vs non replicating
	Replicating	Non-replicating		Replicating %	Non-replicating %
COUNT 1	118	382		24	76
COUNT 2	120	381		24	76
COUNT 3	125	376		25	75
AVG				24.3333	75.6667
STDEV				0.57735	0.57735
T-test						0.00160873

### Sheet: mosaic nuclei
ToxoFUCCI-S: SB505124 0h						ToxoFUCCI-S: SB505124 0h (%)
Individual parsites with 2 nuclei (DAPI). Those with no buds (a-IMC1): mosaic TgPCNA1-NG or not						Individual parsites with 2 nuclei (DAPI). Those with no buds (a-IMC1): mosaic TgPCNA1-NG or not
	2N without buds		2N with buds				2N without buds		2N with buds
COUNT 1	0		200			COUNT 1	0		100
	mosaic	not mosaic					mosaic	not mosaic
	0	0					0	0
COUNT 2	2		198			COUNT 2	1		99
	mosaic	not mosaic					mosaic	not mosaic
	0	2					0	1
COUNT 3	0		200			COUNT 3	0		100
	mosaic	not mosaic					mosaic	not mosaic
	0	0					0	0
						AVG	0	0.333333	99.6667
						SD	0	0.57735	0.57735
ToxoFUCCI-S: SB505124 4h						ToxoFUCCI-S: SB505124 4 h (%)
	2N without buds		2N with buds				2N without buds		2N with buds
COUNT 1	90		110			COUNT 1	45		55
	mosaic	not mosaic					mosaic	not mosaic
	22	68					11	34
COUNT 2	84		116			COUNT 2	42		58
	mosaic	not mosaic					mosaic	not mosaic
	14	70					7	35
COUNT 3	98		112			COUNT 3	46.7		53.3
	mosaic	not mosaic					mosaic	not mosaic
	25	73					11.9	34.8
						AVG	9.96667	34.6	55.4333
						SD	2.60832	0.52915	2.37978
						T-Test				0
ToxoFUCCI-S: SB505124 7h						ToxoFUCCI-S: SB505124 7h (%)
	2N without buds		2N with buds				2N without buds		2N with buds
COUNT 1	84		116			COUNT 1	42		58
	mosaic	not mosaic					mosaic	not mosaic
	20	64					10	32
COUNT 2	100		100			COUNT 2	50		50
	mosaic	not mosaic					mosaic	not mosaic
	22	78					11	39
COUNT 3	95		105			COUNT 3	47.5		52.5
	mosaic	not mosaic					mosaic	not mosaic
	26	69					13	34.5
						AVG	11.3333	35.1667	53.5
						SD	1.52753	3.5473	4.09268
						T-Test				0

### Sheet: budding
ToxoFUCCI-S: SB505124 0h						ToxoFUCCI-S: SB505124 0h %
Individual parasites, budding vs not budding( a-IMC1), and then if buds are normal or not						Individual parasites, budding vs not budding( a-IMC1), and then if buds are normal or not
	BUDDING		NOT- BUDDING				BUDDING		NOT- BUDDING
COUNT 1	105		416			COUNT 1	21		83.2			21		1.4
	normal buds	abnomal buds					normal buds	abnomal buds				25.4		1.6
	98	7					19.6	1.4				26.6		1.4
COUNT 2	127		373			COUNT 2	25.4		74.6			28.6		13.2
	normal buds	abnomal buds					normal buds	abnomal buds				31.2		17.2
	119	8					23.8	1.6				32		17.6
COUNT 3	133		367			COUNT 3	26.6		73.4			43.2		26.4
	normal buds	abnomal buds					normal buds	abnomal buds				45.2		30.4
	126	7					25.2	1.4				45.8		31.8
AVG	121.667		385.333			AVG	24.3333		77.0667
AVG	114.333	7.33333				AVG	22.8667	1.46667
SD	14.5717	0.57735	26.727			SD	2.91433	0.11547	5.3454
ToxoFUCCI-S: SB505124 4h						ToxoFUCCI-S: SB505124 4h %
	BUDDING		NOT- BUDDING				BUDDING		NOT- BUDDING
COUNT 1	143		359			COUNT 1	28.6		71.8
	normal buds	abnomal buds					normal buds	abnomal buds
	77	66					15.4	13.2
COUNT 2	156		344			COUNT 2	31.2		68.8
	normal buds	abnomal buds					normal buds	abnomal buds
	70	86					14	17.2
COUNT 3	160		340			COUNT 3	32		68
	normal buds	abnomal buds					normal buds	abnomal buds
	72	88					14.4	17.6
AVG	153		347.667			AVG	30.6		69.5333
	73	80					14.6	16
SD	3.60555	10.2632	10.0167			SD	0.72111	2.05264	2.00333
T-Test								0.0090942	0.0451939
ToxoFUCCI-S: SB505124 7h						ToxoFUCCI-S: SB505124 7h %
	BUDDING		NOT- BUDDING				BUDDING		NOT- BUDDING
COUNT 1	216		284			COUNT 1	43.2		56.8
	normal buds	abnomal buds					normal buds	abnomal buds
	84	132					16.8	26.4
COUNT 2	226		274			COUNT 2	45.2		54.8
	normal buds	abnomal buds					normal buds	abnomal buds
	74	152					14.8	30.4
COUNT 3	229		271			COUNT 3	45.8		54.2
	normal buds	abnomal buds					normal buds	abnomal buds
	70	159					14	31.8
AVG	223.667		276.333			AVG	44.7333		55.2667
AVG	76	147.667				AVG	15.2	29.5333
SD	7.2111	14.0119	6.80686			SD	1.44222	2.80238	1.36137
T-Test								0.00326308	0.00219795

### Sheet: budding orientation
ToxoFUCCI-S: SB505124 0h
Individual parasites, if conoidal focii are localized in the same or the opposite ends of the parasite
	Parallel	anti-parralel		Parallel %	anti-parallel %
COUNT 1	443	57		89	11
COUNT 2	451	49		90	10
COUNT 3	456	44		91	9
AVG				90	10
STDEV				1	1
ToxoFUCCI-S: SB505124 4h
	Parallel	anti-parralel		Parallel %	anti-parallel %
COUNT 1	272	228		54	46
COUNT 2	263	237		53	47
COUNT 3	269	231		54	46
AVG				53.6667	46.3333
STDEV				0.57735	0.57735
T-Test					7.36382e-06
ToxoFUCCI-S: SB505124 7h
	Parallel	anti-parralel		Parallel %	anti-parallel %
COUNT 1	223	277		45	55
COUNT 2	232	268		47	53
COUNT 3	219	281		44	56
AVG				45.3333	54.6667
STDEV				1.52753	1.52753
T-Test					8.26187e-06
